# Sporadic phage defense in epidemic *Vibrio cholerae* mediated by the toxin-antitoxin system DarTG is countered by a phage-encoded antitoxin mimic

**DOI:** 10.1101/2023.12.14.571748

**Authors:** Kishen M. Patel, Kimberley D. Seed

## Abstract

Bacteria and their viral predators (phages) are constantly evolving to subvert one another. Many bacterial immune systems that inhibit phages are encoded on mobile genetic elements that can be horizontally transmitted to diverse bacteria. Despite the pervasive appearance of immune systems in bacteria, it is not often known if these immune systems function against phages that the host encounters in nature. Additionally, there are limited examples demonstrating how these phages counter-adapt to such immune systems. Here, we identify clinical isolates of the global pathogen *Vibrio cholerae* harboring a novel genetic element encoding the bacterial immune system DarTG and reveal the immune system’s impact on the co-circulating lytic phage ICP1. We show that DarTG inhibits ICP1 genome replication, thus preventing ICP1 plaquing. We further characterize the conflict between DarTG-mediated defense and ICP1 by identifying an ICP1-encoded protein that counters DarTG and allows ICP1 progeny production. Finally, we identify this protein as a functional antitoxin that abrogates the toxin DarT likely through direct interactions. Following the detection of the DarTG system in clinical *V. cholerae* isolates, we observed a rise in ICP1 isolates with the functional antitoxin. These data highlight the use of surveillance of *V. cholerae* and its lytic phages to understand the co-evolutionary arms race between bacteria and their phages in nature.

**Importance:** The global bacterial pathogen *Vibrio cholerae* causes an estimated 1 to 4 million cases of cholera each year. Thus, studying the factors that influence its persistence as a pathogen is of great importance. One such influence is the lytic phage ICP1, as once infected by ICP1, *V. cholerae* is destroyed. To date, we have observed that the phage ICP1 shapes *V. cholerae* evolution through the flux of anti-phage bacterial immune systems. Here, we probe clinical *V. cholerae* isolates for novel anti-phage immune systems that can inhibit ICP1 and discover the toxin-antitoxin system DarTG as a potent inhibitor. Our results underscore the importance of *V. cholerae* and ICP1 surveillance to elaborate novel means by which *V. cholerae* can persist in both the human host and aquatic reservoir in the face of ICP1.
