## Supplementary Data Sheet 1 for "Sporadic phage defense in epidemic *Vibrio cholerae* mediated by the toxin-antitoxin system DarTG is countered by a phage-encoded antitoxin mimic"

### Sheet: Supplemental Data Sheet 1
ORF	AA sequence	BLASTp Result	E-value
1	MMKRISTNATLQALKPQDKEYSIPDKKVEGLNIRVRPTGTMTWIFRFQVGKKHEKISMGRYIKIKPERGMTLDQARKEAGRYRSWLENGKNPKVELDIEKRAQDEAKTFDDAFISFDEKRLSKQLRGDQSRTIYNRDIKPVLGNIKLADLSIYDLNRVFDAKVDKDGKRMAGAIGVCHKIINQVINHALALNMLDTHPAPQLKAKDVGGGSKVTKRNLSFSELKILLTSMPLWRTDPSNIRLMQFLLGCGQRISAVLEMRWTELDFDEGIWLLPASSEDRHTKSQDARKVPLSGYLLALLKEQRDSVPSKWKLVWPQLTVDKVQEPAAVRALIKRNLPSDFERFSPHDLRRTFISRCSEMGLDIVAIEKTVGHQLPGMLRVYNHHDYIDEQLKVLEAWG…	Tyrosine-type recombinase/integrase	0
2	MNKTEKELADKGLFRANNIRYLRFYAAYISAHADIRFTFQSQDKEELQRKIKLALDNQRNDLEPKIEDMNKQALKSLLADRSFAWIDKKEDRIVYFAWSLLRFVSTISDDLDVHKRGFDYAFGTLYCKNNLHNEETNPYKKSGLNQLPLSRIEAHELIYEFFDQWQANTLAKDRLMSLLKEKWLYIANELRPDYSWIDPKNKQQNIWIYNYIKSKLEFLPHLTPPISTAQYYNTNIALLDTLFTCRNGAIRREKPLPRELELSPLRTFNLLSKEVMYTMMKAWKQKQYREKTGRASAKS*	hypothetical protein	0
3	MNHQYTSEDKFNNYDLPQPTKRKQRFFYRKFYLYKISQLIEKALKYHPRLSVFRIDLHLPEDFDDADSKVITRFFKSLNAKLNVDIKRKEKSWGRGLKNKTSYIWAKEKNTSEQYHYHVALFLNKDIYYQLGDVGASDGSLADLIKQAWCSAIKQEKPALVHFCQNGVYRLNLKASDIEQSKNELFKRVCYFAKPNSKVYGGTMRNFATSS*	Inovirus Gp2 family protein	0
4	MTHQLNVAHQRAHTITHDRTFNGKPLYYFEDGLVLEYLEEIDRVLTEALNQYPRIFAVHINLNLLSDFEGDYLAVFAHFFRILESETNELCKDKYTGRTYQYQHTVIRYIWTKASESTSQHHHLILLFDRDLFQNVGTGREGWGRFLYKKVRKTWDKVVEANYSQPCSGLAYSPTNEGFELLSDAEVFPLQLNEFFYRISRLAKPITNLNDHQNKSFGCSHD*P*	Inovirus Gp2 family protein	2e-165
5	MANRTYLPSITLDRTFEDYPLYYSDKGLYESALTSMVDVFEQALTQFDIVLATRLDLYLPKDHQDTDLSTLKDYFEILKEKLNTNSLHYVWRKRVDSRSHHYQVMLFTDYKQHFGDAISMDKRNEIVGHLKTAWGEAIKKHYKGNERSMVQLNDRGNYSLGTRCKSKDTDIKNCVYKRMSSLAEAWSETRYFFGSSLE*	Inovirus Gp2 family protein	7e-146
6	MRFLRLKEVMSLTGLGRSTIYKFMADETDFPKSVPLGGRAVAWVESEIEEWMESRLSMRDNQESFQ*	AlpA family transcriptional regulator	4e-40
7	MSYSIYVDGAAPNNQHGCKRGGIGLVVFNEDDDIVHEEGITIDRETDNAELELLALIEGLEYAEDGDVIYSDNEYCVKGFNLWLDGWKKKGWRRADKKQIKNRRLWQTVDELRSDKYVEVKKVRAHSGVRGNEIADSLAVDAARSGID*	Ribonuclease HI	3e-102
8	MAVPRPRLRKLTIKNFRCIGSTPVEIELDEIVVLVGPNNVGKSSILRAYEVAMEEASKTGLLTINDFPNESVDPENLPEIIIETVIFDEGQPGKQWVITDPETEEKYVKEKWIWEAPGKASRVGWDVVANDWHPSKRPWGAPNVAQAYRSEPHRVDAFSDPDTQSKEIIKLLQSALIERVKALSEEELSGGELTPYQKLLHNVIELQKLIVKDTEKEIQAVQSEMEKMVCEVFPGYEVKFDARPEDEVDKCINLFKNDPQLRMGHVDGHQTSIEKQGSGARRTLLWSALRIISEQKRMQSGKGLERPHLLLLDEPELCLHPNAVREACKVLYDLPRNGNWQVMVTTHSPAFIDLSRDNTSIVRVERSGDGNIKGTTIFRPHRAKLDPDDKARLKLLNVF…	AAA family ATPase	0
9	MNNVEKILRENGPCLSSDLNKRLVEKFGISPATARKQVSRGCPDMHRLNGINFVRNAKFIYLKKDYRSPFYWNALYGAFQETNSAYWIAIAALKQRGGPIPYKHFLICCGSPLKQQKHLSPEEVLKRLESVGVIKQKYFEGLGKCVILIEHEDRDWLVAEQQARLLAENILISAISTWVKNIGMVSYNKLVHRDSDALPQVSTTAWDISGPSYVSGLADFKNGSDSEIKPGFFTCDVYLGDKVSTIGIEPFIRKCKALRGLKRVGRTLHFFVAEEFHAEAFQEAKKAGVMPATVENLFGTEIAKGLKFLIKTLNDAAKVLILEPEKFNTLFDSLGKIEGAAGNLRGALFEYFTAILIPKIRPSIRIRINEKCKMPSGGSAEADVISEGNGEILFIECKG…	Hypothetical protein	0
10	MNKSSLLITAALVFSTSSAFAGGTLGGNPSADSGAVNTSVGKCTQYKMDVKEAQQKGKNISTITVPEGCEAIKEK*	Hypothetical protein	8e-46
11	MTLINTLLRYAAMSVLFIGLTACGDQEETQAATADIEVSISTNSHWGTLVFDLQAIADNTVISNVVINRGNCRLPAGTTSELSRNVSLQFGQTYTGYSNNCTVDSVKEIEVTSSAGTFVYNF*	Hypothetical protein	5e-83
12	MSNKTSIEGLSALLHTLMLIPQHRWITVRELQQQLALLDIHRTTRSIKRYLDDIIVDVFNVECDSMSMPHVYRKTSEQLLKLNKQEMLYWQLTNKYLLPLVPDALNYGQGSSSERDKPLPHKGSAHSKEQAWLTKVHVALPTIREWSDEQRHVLNAVHTALLHNRMLKISSQVLQQEKALIEPLGLSVQCDALLLLFRLSGQHTIRTLALPLIDEASVSTFSFTYPTDFNLERFMREHDGVSAS*	WYL domain-containing protein	2e-179
13	MTSLLLQTIKLVTALITLFSLSPFFGAIGALSTLGFLVVLLIGLLVAIAELSDKHKPR*	Hypothetical protein	2e-29
14	MSKLIFTASTLPVSKKLHKLLSEQFTAHVLSDEALTTSRYLVFNFRDKSYSAEEGGFHPVEMAICQTSTGEWSIEYITDFAYMGNYYPELERNLDFDFRVGQFFVAYRGWLPMQGSRDAKELYRLWENNFLAYVDMDAYNEIAVTPQ*	DUF2787 domain-containing protein	3e-106
15	MIEQHYGVLSIDDALHTSLEALLNRYTLPENAERLVLNCRQMSYYRHRQGLHPIEVQLKRESGSSPWLVVFFASFSYPDDNSTTVEPELYFHLANRWCYQPDVGSTDLSHPEVQELLSVWMKAFARHLSRNVFDDVQLTMVGTLN*	DUF2787 domain-containing protein	3e-104
16	MNPKTSDYQKQQRYQENEILEHAAEILATRYVRGDALTNPDATKEYVRCKLGSHEREVFALLLLDNQNRLIEFKELFQGTVDAASVYPREVVKAVLEVNAAAVIFAHNHPSGDSTPSQADRRITERLKDALALVDVRVLDHIVTGDTCTSFAERGWL*	DNA repair protein RadC	1e-112
17	MIKCNLARMMGERKLKISDVIRETGLSRNTVTLLYKETAQKVDLEAIDKLCILFNCQVGELFEQSSLHNQLGDNSRKLNLPTRKG*	Helix-turn-helix transcriptional regulator	1e-54
18	MTVPLQPKIYHIVHVDRLASILDANGLLCDAQIIAQNAVGTTIGMNTIKQRRLNELTLDSHPGLHVGQCVPFYFCPRSIMLYVIYRADSDELAYKGGQGPIIHLQADLHATVQWAQQQGHRWAFTLSNAGSYFFEDRNDLALLHELNWPAINATQWQSCKDGKQAEFLIEHSFPWHLVEAIVVNSDNVYHQVVNTLQMAAHRPPVTINRDWYY*	DUF4433 domain-containing protein	2e-158
19	MIEITRGDILRADAEAIVNTVNCVGVMGRGIALQFKKAWPENFKVYAAACKSKDVQPGKMFIFETGQLANPRFIINFPTKRHWRGASRIEDIDSGLSALVNDIQRLGIKSIAIPPLGAGLGGLDWTVVREKIEVAMQPLKDVQVLLYEPSGAPQNDRMAKQQEVPKMTPGRAVLIELIQRYLKGLLDPSVSLLEVHKLLYFMQEAGEPLRLSYQKAHYGPYAKNLRHVLNAIEGHFVSGYSDGGDAPEKVLQLVPGAVKEAQEFLDQHPDTRERFEKVSRLVEGFESPQGLELLATVHWLNRYEQAKNTEQVIKGVHSWNARKQQFTPRQITIAEKVLDRQHWLSV*	Macro domain-containing protein	0
20	MQKEQIETTNINHAGIKKHFNRWKLTPERAIIELIANGFDAKATEVRISTSEEFLGTTSVQIIDNGLGIDPDKKLEHFSCFNDSQKVGDDDTQGAHGRGRLAFHLLCANADWYSRCGCKDTKISISSDDLQHYSMLSLLPEQQKHSVVANGRGTCVELTNFTTNLPDDETLLCILQNEFGWRLALNDKLKLYLNNTEVSVPINESRSESIDIDEIPFTVNFFRWKTKPGTENSKNYFVNSDGRVTYSENNSFNRKSQFYLSVYIQSPWVDRFDKNGGSLSFDELDVPLATPSSPIFKSLKTKIFDISRDIYTGFLRQQVESQLDRYEQQGYFPTYKNLSQHDAEWRHTNVRTVIKEIWLVEPSIFNNLGAKQAKVMISLLDKLLVSNENDSLLEVLESV…	ATP-binding protein	0
